# MiR-146a-dependent regulation of CD24/AKT/β-catenin axis drives cancer stem cell phenotype in oral squamous cell carcinoma

**DOI:** 10.1101/429068

**Authors:** Sangeeta Ghuwalewala, Dishari Ghatak, Sumit Das, Pijush Das, Ramesh Butti, Mahadeo Gorain, Gopal C Kundu, Susanta Roychoudhury

**Affiliations:** Cancer Biology and Inflammatory Disorder Division, CSIR-Indian Institute of Chemical Biology,4, Raja S.C. Mullick Road, Jadavpur, Kolkata-700032, India.; Laboratory of Tumor Biology, Angiogenesis and Nanomedicine Research, National Centre for Cell Science (NCCS), Pune 411007, India.; Division of Research, Saroj Gupta Cancer Centre and Research Institute, Mahatma Gandhi Road, Thakurpukur, Kolkata 700063, India

**Keywords:** miR-146a, β-catenin, Wnt, signaling, p-AKT, stemness, CD44, CD24.

## Abstract

Cancer stem cells (CSCs) are known to potentiate tumor initiation and maintenance in Oral Squamous Cell Carcinoma (OSCC). Increasing evidences suggest that CD44^high^CD24^low^ population in OSCC are potential CSCs. MicroRNAs (miRNAs) have emerged as crucial players in tumor development. However, their role in maintenance of OSCC stem cells remains unclear. Here we report that CD44^high^CD24^low^ population within OSCC cells and primary HNSCC tumors have an elevated expression of miR-146a. Moreover, over-expression of miR-146a results in enhanced stemness phenotype by augmenting CD44^high^CD24^low^ population. We demonstrate that miR-146a induces stemness by stabilizing β-catenin with concomitant loss of E-cadherin and CD24. Interestingly, CD24 is identified as a novel functional target of miR-146a and ectopic expression of CD24 abrogates miR-146a driven potential CSC phenotype. Mechanistic analysis reveals that higher CD24 levels inhibit AKT phosphorylation leading to β-catenin degradation. Using stably expressing miR-146a/CD24 OSCC cell lines, we also validate that the miR-146a/ CD24/AKT loop significantly alters tumorigenic ability *in vivo*. Furthermore, we confirmed that β-catenin trans-activates miR-146a, thereby forming a positive feedback loop contributing to stem cell maintenance. Collectively, our study demonstrates that miR-146a regulate CSCs in OSCC through CD24-AKT-β-catenin axis.

**Highlights:**

- MiR-146a induces cancer stem cell characteristics in OSCC by targeting CD24
- CD24 abrogates miR-146a mediated stemness via β-catenin degradation in non-CSCs
- Akt/Wnt pathway is critical for sustenance of miR-146a driven potential CSCs
- The miR-146a/CD24/AKT loop significantly alters tumorigenic ability *in vivo*
