## Supplementary File 1 for "MiR-146a-dependent regulation of CD24/AKT/β-catenin axis drives cancer stem cell phenotype in oral squamous cell carcinoma"

### Sheet: Sheet1
miRNA Primers used for qRT-PCR validation
U6 snRNA -RT	AAAATATGGAACGCTTCACGAATTTG
U6 snRNA F:	CTCGCTTCGGCAGCACATATACT
U6 snRNA R:	ACGCTTCACGAATTTGCGTGTC
URP	TGG TGT CGT GGA GTC G
Loop_200c-3p	CTC AAC TGG TGT CGT GGA GTC GGC AAT TCA GTT GAG TCCATCAT
Forward_200c-3p	ACA CTC CAG CTG GG TAATACTGCCGGGTAAT
Loop_21	CTC AAC TGG TGT CGT GGA GTC GGC AAT TCA GTT GAG TCAACATC
Forward_21	ACA CTC CAG CTG GG TAGCTTATCAGACTGA
Loop_203a	CTC AAC TGG TGT CGT GGA GTC GGC AAT TCA GTT GAG CTAGTGGT
Forward_203a	ACA CTC CAG CTG GG GTGAAATGTTTAGGAC
Loop_34a	CTC AAC TGG TGT CGT GGA GTC GGC AAT TCA GTT GAG ACAACCAG
Forward_34a	ACA CTC CAG CTG GG TGGCAGTGTCTTAGCT
Loop_143	CTC AAC TGG TGT CGT GGA GTC GGC AAT TCA GTT GAG GAGCTACA
Forward_143	ACA CTC CAG CTG GG TGAGATGAAGCACTG
Loop_138	CTC AAC TGG TGT CGT GGA GTC GGC AAT TCA GTT GAG CGGCCTGA
Forward_138	ACA CTC CAG CTG GG AGCTGGTGTTGTGAATC
Loop_146a	CTC AAC TGG TGT CGT GGA GTC GGC AAT TCA GTT GAG AACCCATG
Forward_146a	ACA CTC CAG CTG GG TGAGAACTGAATTCCA
Loop_125b	CTC AAC TGG TGT CGT GGA GTC GGC AAT TCA GTT GAG TCA CAA GT
Forward_125b	ACA CTC CAG CTG GG TCCCTGAGACCCTAAC
Loop_100	CTC AAC TGG TGT CGT GGA GTC GGC AAT TCA GTT GAG CACAAGTT
Forward_100	ACA CTC CAG CTG GG AACCCGUAGAUCCGAA

### Sheet: Sheet2
Gene Primers used for qRT-PCR validation
Gene	Primer Sequences
18srRNA_F	TGACTCTAGATAACCTCGGG
18srRNA_R	GACTCATTCCAATTACAGGG
CD44_F	CGGACACCATGGACAAGTTT
CD44_R	CCGTCCGAGAGATGCTGTAG
CD24_F	ACAGCCAGTCTCTTCGTGGT
CD24_R	CCTGTTTTTCCTTGCCACAT
Human b-actin_184F:	AGAGCTACGAGCTGCCTGAC
Human b-actin_184R:	AGCACTGTGTTGGCGTACAG
CCND1_F	ACCAGCTCCTGTGCTGCGAAGTG
CCND1_R	GACGGCAGGACCTCCTTCTGCACA
β-catenin_F	TCGAGGACGGTCGGACT
β-catenin_R	ATTGTCCACGCTGGATTTTC
Myc_F	GCTGCTTAGACGCTGGATTT
Myc_R	CACCGAGTCGTAGTCGAGGT

### Sheet: Sheet3
ChIP Primers
Endogeneous miR-146a promoter
146A_P2_F:	CCCAAGTAGCTGGGACTACA
146A_P2_R:	TAGGCGAGATGTGGTGACTC
Luciferase miR-146a promoter
TBS-chip_F	CTTGAATGTTCACATTTCCAGAG
TBS-chip_R	GGCAGAAAGCTCCCTTGTTTC
