## Supplementary File 3 for "MiR-146a-dependent regulation of CD24/AKT/β-catenin axis drives cancer stem cell phenotype in oral squamous cell carcinoma"

### Sheet: Sheet1
	Absolute expression values of CD44 , CD24 and miR-146a in the TCGA HNSCC patients
	gene		miR-146a	CD24	CD44
	UNCID_999277.TCGA-CV-7254-01A-1		1202.26	66.8581	69.3111
	UNCID_1074937.TCGA-CR-7385-01A-		1120.53	409.878	58.9594
	UNCID_893393.TCGA-CR-6473-01A-1		909.355	38.0181	180.691
	UNCID_885993.TCGA-CV-7235-11A-0		889.59	619.814	144.161
	UNCID_1057367.TCGA-DQ-7591-01A-		839.511	99.1307	54.3975
	UNCID_840558.TCGA-CR-5249-01A-0		800.741	287.787	120.88
	UNCID_892028.TCGA-CN-4735-01A-0		683.869	297.573	88.1716
	UNCID_560258.TCGA-BA-5152-01A-0		631.609	280.008	147.955
	UNCID_1014414.TCGA-CV-6433-01A-		623.939	129.104	79.8024
	UNCID_1061457.TCGA-CN-6019-01A-		619.959	205.88	163.165
	UNCID_890444.TCGA-CR-6478-01A-1		573.892	91.6782	147.057
	UNCID_1017698.TCGA-BA-5153-01A-		543.966	182.518	99.7743
	UNCID_1015516.TCGA-CR-6481-01A-		540.841	379.406	99.7527
	UNCID_1015878.TCGA-BA-6870-01A-		536.192	138.967	136.575
	UNCID_985385.TCGA-CR-5248-01A-0		520.348	97.0133	83.142
	UNCID_891599.TCGA-CN-5374-01A-0		517.081	105.165	64.9103
	UNCID_890062.TCGA-CR-6482-01A-1		513.892	73.4035	126.425
	UNCID_1000314.TCGA-CV-7178-11A-		481.806	305.594	40.7278
	UNCID_1055525.TCGA-CQ-6221-01A-		480.553	2.03523	274.598
	UNCID_1045504.TCGA-CN-4729-01A-		476.947	308.873	157.759
	UNCID_1045307.TCGA-CN-4728-01A-		469.774	39.4767	169.211
	UNCID_1076831.TCGA-CQ-6222-01A-		461.484	307.104	126.126
	UNCID_891987.TCGA-BB-4223-01A-0		452.574	94.4382	71.7106
	UNCID_833317.TCGA-CN-4739-01A-0		434.852	168.297	81.7467
	UNCID_838032.TCGA-CV-5431-01A-0		423.785	111.555	113.318
	UNCID_997238.TCGA-CV-7255-11A-0		416.946	449.998	127.119
	UNCID_1047415.TCGA-CN-4741-01A-		415.204	482.013	215.083
	UNCID_1054645.TCGA-CR-6492-01A-		407.414	676.589	174.161
	UNCID_831770.TCGA-BA-5556-01A-0		396.391	308.931	293.98
	UNCID_1076346.TCGA-CR-7394-01A-		389.069	418.517	159.927
	UNCID_893365.TCGA-CQ-5325-01A-0		386.721	176.431	193.043
	UNCID_1046253.TCGA-CN-5364-01A-		386.388	127.761	200.335
	UNCID_886955.TCGA-CV-7099-01A-4		380.836	261.922	180.369
	UNCID_833558.TCGA-BA-5559-01A-0		376.809	34.2694	63.7314
	UNCID_1013389.TCGA-CR-7399-01A-		372.056	139.486	87.7496
	UNCID_1047131.TCGA-CN-5359-01A-		368.091	99.5887	168.2
	UNCID_892142.TCGA-CN-5360-01A-0		362.5	146.485	284.812
	UNCID_1007932.TCGA-CR-7392-01A-		360.852	209.817	363.746
	UNCID_1075035.TCGA-CV-6942-01A-		353.921	63.2161	391.379
	UNCID_1014962.TCGA-CQ-5331-01A-		351.739	147.683	174.029
	UNCID_890360.TCGA-CR-6480-01A-1		343.006	195.985	30.4474
	UNCID_1013221.TCGA-CR-7391-01A-		341.018	593.873	129.18
	UNCID_891605.TCGA-CN-5361-01A-0		340.999	12.0192	179.983
	UNCID_1095886.TCGA-CN-6995-01A-		339.588	90.9278	170.483
	UNCID_1108252.TCGA-CV-7434-11A-		339.202	373.905	129.798
	UNCID_840533.TCGA-CR-5250-01A-0		328.525	232.947	101.149
	UNCID_1014968.TCGA-CV-6933-01A-		328.37	220.704	122.414
	UNCID_992766.TCGA-CR-6487-01A-1		327.35	46.1656	88.5577
	UNCID_891616.TCGA-CN-4736-01A-0		326.182	70.8829	320.038
	UNCID_1014762.TCGA-CR-6467-01A-		324.706	158.986	48.3621
	UNCID_980754.TCGA-CR-7377-01A-1		324.672	351.391	261.094
	UNCID_890283.TCGA-CR-6477-01A-1		323.606	200.662	154.383
	UNCID_1015230.TCGA-BA-6869-01A-		322.264	169.339	246.693
	UNCID_992007.TCGA-D6-6515-01A-2		317.357	69.2365	265.538
	UNCID_1045791.TCGA-CN-4723-01A-		310.505	104.159	287.064
	UNCID_1057005.TCGA-BB-4217-01A-		307.533	316.691	163.139
	UNCID_1075022.TCGA-CR-7393-01A-		307.374	534.162	169.677
	UNCID_1108862.TCGA-CR-7404-01A-		304.087	104.831	91.1023
	UNCID_1016035.TCGA-CV-5441-01A-		303.682	34.9007	234.218
	UNCID_1082554.TCGA-H7-7774-01A-		295.609	554.082	118.274
	UNCID_840615.TCGA-CN-5358-01A-0		294.22	201.035	161.307
	UNCID_1063764.TCGA-CN-6018-01A-		292.368	69.0631	196.606
	UNCID_1015202.TCGA-CN-4733-01A-		289.702	89.5283	175.898
	UNCID_993600.TCGA-CR-6470-01A-1		284.555	53.9569	73.1796
	UNCID_1007773.TCGA-CV-7238-01A-		282.182	259.41	250.995
	UNCID_1103380.TCGA-CV-7438-11A-		280.296	754.642	118.726
	UNCID_992157.TCGA-CV-6934-11A-0		278.502	622.838	61.1922
	UNCID_1013803.TCGA-CV-5971-01A-		275.749	10.7452	79.8069
	UNCID_1055594.TCGA-CV-7410-01A-		273.928	184.361	236.758
	UNCID_1003253.TCGA-CV-7242-01A-		271.31	195.884	117.61
	UNCID_1010044.TCGA-CV-7090-01A-		270.239	92.4429	236.418
	UNCID_1046355.TCGA-BB-4225-01A-		269.958	349.99	86.5739
	UNCID_940831.TCGA-CN-6023-01A-1		263.892	11.8202	161.271
	UNCID_840576.TCGA-CR-5243-01A-0		262.477	135.391	117.97
	UNCID_1014020.TCGA-CV-5439-01A-		260.05	218.045	184.813
	UNCID_1100139.TCGA-CV-7427-01A-		255.324	482.03	155.885
	UNCID_831612.TCGA-CN-4738-01A-0		254.287	207.912	339.108
	UNCID_1108841.TCGA-CR-7382-01A-		253.893	85.6624	473.811
	UNCID_1049174.TCGA-CV-7422-01A-		252.031	463.367	171.817
	UNCID_1009497.TCGA-CR-7402-01A-		246.568	87.8289	193.457
	UNCID_1017467.TCGA-CN-4727-01A-		242.467	12.9559	190.124
	UNCID_886987.TCGA-CV-7097-11A-0		241.596	190.05	53.3318
	UNCID_1105827.TCGA-CV-7437-11A-		240.395	718.519	112.598
	UNCID_1101988.TCGA-CV-7438-01A-		240.06	232.549	188.207
	UNCID_831798.TCGA-BA-5555-01A-0		240.043	63.994	277.711
	UNCID_1008037.TCGA-CV-7236-01A-		238.922	192.973	374.166
	UNCID_1101855.TCGA-IQ-7630-01A-		237.985	119.807	204.575
	UNCID_1013344.TCGA-CV-7101-01A-		236.651	183.801	161.722
	UNCID_1015453.TCGA-CV-5978-01A-		235.268	84.3492	239.305
	UNCID_1074592.TCGA-CR-7395-01A-		232.803	207.416	188.799
	UNCID_1044990.TCGA-CN-4730-01A-		231.33	104.433	204.697
	UNCID_1079072.TCGA-CR-7371-01A-		226.862	289.449	203.864
	UNCID_1061639.TCGA-CV-5430-01A-		226.676	240.769	70.5471
	UNCID_886966.TCGA-CV-7097-01A-1		224.249	148.219	171.605
	UNCID_1075936.TCGA-CR-7388-01A-		223.758	228.095	164.12
	UNCID_1047445.TCGA-CN-4740-01A-		223.561	212.005	114.592
	UNCID_891006.TCGA-CN-5363-01A-0		223.029	105.145	554.938
	UNCID_988246.TCGA-D6-6517-01A-1		220.941	148.985	558.85
	UNCID_885713.TCGA-CX-7082-01A-1		220.377	51.9947	123.464
	UNCID_1054475.TCGA-CR-7376-01A-		219.696	140.58	182.082
	UNCID_981059.TCGA-CR-7374-01A-1		219.575	160.405	110.044
	UNCID_1021792.TCGA-CQ-6220-01A-		219.304	475.111	234.077
	UNCID_1067159.TCGA-CN-6012-01A-		218.415	64.7347	113.09
	UNCID_1067138.TCGA-CQ-5323-01A-		216.19	242.219	214.718
	UNCID_1053650.TCGA-CV-7407-01A-		215.523	110.682	279.949
	UNCID_1054490.TCGA-CR-7368-01A-		213.989	296.204	182.475
	UNCID_1047426.TCGA-CN-5356-01A-		212.673	48.6007	153.231
	UNCID_1015671.TCGA-CV-5444-01A-		212.584	43.2579	216.231
	UNCID_886863.TCGA-CV-6956-11A-0		211.126	643.934	142.286
	UNCID_1015954.TCGA-CV-5443-01A-		211	284.773	55.4756
	UNCID_506894.TCGA-BA-5149-01A-0		207.508	169.845	469.213
	UNCID_1077388.TCGA-BA-4077-01B-		203.493	163.666	221.573
	UNCID_1010261.TCGA-CV-7101-11A-		203.412	549.142	83.2948
	UNCID_1046176.TCGA-CN-4722-01A-		202.478	316.362	164.381
	UNCID_886052.TCGA-CV-7263-01A-1		201.56	38.0308	166.685
	UNCID_1006298.TCGA-CX-7085-01A-		198.492	369.418	154.082
	UNCID_1104527.TCGA-CV-6943-01A-		195.742	373.272	174.185
	UNCID_1065059.TCGA-CN-6013-01A-		193.786	99.1896	217.194
	UNCID_989552.TCGA-CV-5434-01A-0		191.952	146.654	152.077
	UNCID_1078540.TCGA-CR-7373-01A-		191.942	126.811	233.973
	UNCID_1057677.TCGA-DQ-7588-01A-		191.764	106.033	245.354
	UNCID_938593.TCGA-CN-6989-01A-1		190.98	84.2183	206.818
	UNCID_410529.TCGA-BA-5151-01A-0		188.892	492.989	332.269
	UNCID_890423.TCGA-CR-6471-01A-1		188.583	687.79	170.589
	UNCID_1107611.TCGA-CR-7383-01A-		186.817	178.732	133.243
	UNCID_1016180.TCGA-CV-5436-01A-		183.724	121.319	239.29
	UNCID_886898.TCGA-CV-7180-01A-1		182.869	369.327	138.824
	UNCID_1003897.TCGA-HD-7229-01A-		182.707	114.382	515.826
	UNCID_831649.TCGA-BA-5558-01A-0		182.473	254.836	248.582
	UNCID_1009810.TCGA-CV-7103-11A-		182.321	544.363	101.967
	UNCID_1055848.TCGA-CQ-7068-01A-		181.792	94.4351	227.134
	UNCID_1010946.TCGA-CV-7089-01A-		177.358	704.849	206.65
	UNCID_1057495.TCGA-CX-7086-01A-		176.867	308.793	125.988
	UNCID_1076013.TCGA-CR-7386-01A-		175.181	209.453	211.619
	UNCID_1107458.TCGA-CV-7428-01A-		174.255	19.6367	173.277
	UNCID_887032.TCGA-CV-7248-01A-1		174.009	207.443	141.029
	UNCID_1014018.TCGA-CV-5966-01A-		171.904	99.7586	225.259
	UNCID_831777.TCGA-BA-5557-01A-0		171.714	411.343	283.738
	UNCID_1010080.TCGA-CV-7102-01A-		170.426	193.812	186.603
	UNCID_985947.TCGA-DQ-5631-01A-0		170.312	143.39	350.444
	UNCID_1051444.TCGA-CV-7411-01A-		168.929	494.406	175.563
	UNCID_1054865.TCGA-IQ-7632-01A-		168.748	613.227	123.249
	UNCID_886352.TCGA-CQ-6223-01A-1		166.688	357.746	306.723
	UNCID_1056335.TCGA-F7-7848-01A-		164.556	99.4395	116.054
	UNCID_1107447.TCGA-CV-7433-01A-		163.203	173.77	186.568
	UNCID_831592.TCGA-CN-4742-01A-0		162.453	322.156	236.67
	UNCID_1101846.TCGA-DQ-7592-01A-		161.32	128.417	178.701
	UNCID_985771.TCGA-D6-6823-01A-1		160.681	67.8209	329.771
	UNCID_1010852.TCGA-CV-6960-01A-		160.119	131.679	346.785
	UNCID_993772.TCGA-CV-6441-01A-1		159.532	47.0265	80.4875
	UNCID_991110.TCGA-CR-6484-01A-1		158.69	97.2747	697.195
	UNCID_886178.TCGA-CV-7261-11A-0		156.77	879.363	97.3496
	UNCID_1014953.TCGA-CV-5976-01A-		155.632	307.107	287.216
	UNCID_1013891.TCGA-CR-7389-01A-		155.283	577.157	285.704
	UNCID_1102984.TCGA-HD-7832-01A-		153.767	84.8846	228.684
	UNCID_1082717.TCGA-HD-7753-01A-		150.988	111.296	145.03
	UNCID_1051674.TCGA-CV-7416-01A-		150.779	91.7122	190.881
	UNCID_1073785.TCGA-CV-6937-01A-		149.403	40.2772	236.569
	UNCID_938211.TCGA-CV-6936-11A-0		149.316	764.097	107.185
	UNCID_891542.TCGA-CN-5373-01A-0		146.914	229.633	195.646
	UNCID_1105949.TCGA-CV-7435-01A-		146.281	62.3138	228.305
	UNCID_411463.TCGA-BA-4074-01A-0		144.586	85.5447	199.238
	UNCID_1080336.TCGA-CR-7367-01A-		143.123	229.162	199.353
	UNCID_1053592.TCGA-CR-7369-01A-		143.039	442.27	182.596
	UNCID_850653.TCGA-CN-6010-01A-1		142.712	83.1037	227.769
	UNCID_990429.TCGA-CN-6021-01A-1		142.611	750.485	164.114
	UNCID_1013347.TCGA-CR-7390-01A-		140.881	226.958	183.802
	UNCID_887094.TCGA-CV-7242-11A-0		140.506	688.187	112.159
	UNCID_1011772.TCGA-CR-7401-01A-		140.4	257.957	214.426
	UNCID_1006244.TCGA-CV-7250-11A-		138.643	587.314	90.7566
	UNCID_988487.TCGA-DQ-5624-01A-0		137.77	206.635	367.819
	UNCID_1054023.TCGA-CR-6488-01A-		136.599	236.89	398.756
	UNCID_1048062.TCGA-CV-7423-11A-		134.349	586.03	137.823
	UNCID_1008350.TCGA-CV-7235-01A-		132.531	14.3256	133.569
	UNCID_1049393.TCGA-CV-7413-01A-		131.528	205.7	161.322
	UNCID_1076023.TCGA-CR-7397-01A-		131.346	294.605	179.323
	UNCID_1005638.TCGA-CX-7219-01A-		131.004	299.158	323.992
	UNCID_938995.TCGA-CR-6474-01A-1		129.58	139.72	213.024
	UNCID_1060883.TCGA-CV-5432-01A-		129.103	206.957	132.68
	UNCID_1076388.TCGA-CR-7380-01A-		128.778	176.61	362.331
	UNCID_989454.TCGA-CN-6022-01A-2		128.226	47.0955	318.363
	UNCID_886981.TCGA-CV-7095-01A-2		125.562	177.317	211.551
	UNCID_985525.TCGA-CV-6936-01A-1		124.61	107.894	72.9867
	UNCID_893387.TCGA-BA-6872-01A-1		122.675	242.487	709.371
	UNCID_886127.TCGA-CV-7247-01A-1		121.241	78.4438	305.66
	UNCID_887087.TCGA-CV-7178-01A-2		121.123	13.5319	166.904
	UNCID_887008.TCGA-CV-6945-01A-1		120.656	220.977	135.318
	UNCID_1003765.TCGA-CV-7091-01A-		120.199	339.924	189.606
	UNCID_1106007.TCGA-CV-7434-01A-		119.279	206.162	248.189
	UNCID_988238.TCGA-CV-6962-11A-0		118.631	763.23	116.91
	UNCID_1014567.TCGA-CV-6933-11A-		118.601	215.453	108.358
	UNCID_1065584.TCGA-CQ-5324-01A-		118.361	537.5	263.495
	UNCID_1048555.TCGA-CV-7423-01A-		118.294	403.525	1015.69
	UNCID_1014451.TCGA-CV-6436-01A-		117.885	303.507	86.7835
	UNCID_980158.TCGA-CR-7364-01A-1		116.255	120.221	211.884
	UNCID_1065520.TCGA-CN-6011-01A-		115.578	55.9687	156.973
	UNCID_1080322.TCGA-CN-6998-01A-		115.202	431.637	174.397
	UNCID_1051436.TCGA-CV-7415-01A-		114.973	152.167	138.824
	UNCID_1014676.TCGA-CV-6003-01A-		114.365	309.59	217.908
	UNCID_1047389.TCGA-CN-5355-01A-		113.137	98.2791	214.733
	UNCID_886840.TCGA-CV-7177-01A-1		112.675	219.808	190.472
	UNCID_1013308.TCGA-CR-7398-01A-		112.521	116.538	197.512
	UNCID_885699.TCGA-CV-7245-01A-1		112.377	133.038	246.18
	UNCID_1006334.TCGA-CV-7252-01A-		112.342	208.379	238.358
	UNCID_1048333.TCGA-CV-7424-11A-		111.937	663.489	114.69
	UNCID_1003050.TCGA-CV-7104-01A-		111.209	200.958	165.809
	UNCID_985755.TCGA-CV-6935-11A-0		110.994	821.453	120.772
	UNCID_1080318.TCGA-CN-5370-01A-		110.92	224.907	157.867
	UNCID_1045770.TCGA-BB-4228-01A-		110.911	355.084	53.3751
	UNCID_1049028.TCGA-CV-7416-11A-		110.399	696.658	138.598
	UNCID_1049560.TCGA-CV-7432-01A-		109.453	110.531	252.296
	UNCID_1107472.TCGA-CV-7432-11A-		109.453	591.224	223.544
	UNCID_885656.TCGA-CV-7261-01A-1		109.138	180.456	246.062
	UNCID_1058551.TCGA-CV-7440-01A-		108.293	6.19157	313.366
	UNCID_1015708.TCGA-CV-5442-01A-		107.098	301.091	160.675
	UNCID_985599.TCGA-DQ-5625-01A-0		106.458	251.521	162.77
	UNCID_994407.TCGA-CV-6934-01A-1		106.176	90.0252	197.823
	UNCID_1066769.TCGA-CN-4731-01A-		105.945	81.886	304.607
	UNCID_1009533.TCGA-CV-7177-11A-		105.22	1034.41	138.01
	UNCID_1015963.TCGA-CV-5440-01A-		105.071	91.8633	240.926
	UNCID_937675.TCGA-DQ-5629-01A-0		104.853	86.6331	129.058
	UNCID_988386.TCGA-D6-6516-01A-1		104.347	258.939	258.065
	UNCID_1053612.TCGA-CV-7406-11A-		103.416	455.179	56.5715
	UNCID_1064230.TCGA-CQ-5329-01A-		103.153	54.2606	274.007
	UNCID_1080842.TCGA-CN-6997-01A-		102.169	8.99559	227.819
	UNCID_886114.TCGA-CV-7238-11A-0		101.777	508.424	74.1604
	UNCID_893367.TCGA-BA-6873-01A-1		101.434	248.689	249.739
	UNCID_937703.TCGA-DQ-5630-01A-0		100.826	303.248	156.733
	UNCID_387932.TCGA-BA-4078-01A-0		100.172	56.8033	92.6666
	UNCID_1009530.TCGA-CV-7103-01A-		98.8118	197.765	135.226
	UNCID_891011.TCGA-BA-4076-01A-0		98.0441	168.154	261.306
	UNCID_992892.TCGA-CV-5977-01A-1		96.0561	129.92	187.447
	UNCID_1055243.TCGA-HD-7831-01A-		95.7714	175.031	103.751
	UNCID_1050586.TCGA-CV-7429-01A-		95.6026	13.0377	131.272
	UNCID_890352.TCGA-BA-6871-01A-1		93.8601	54.7077	38.1896
	UNCID_1103820.TCGA-CV-7437-01A-		93.5966	99.0849	194.233
	UNCID_1062183.TCGA-CQ-5334-01A-		93.2128	155.03	291.413
	UNCID_410554.TCGA-CN-4725-01A-0		89.8074	315.273	202.986
	UNCID_1013791.TCGA-CR-6491-01A-		89.4286	120.464	175.397
	UNCID_886968.TCGA-CV-6960-11A-0		88.8556	1003.79	183.116
	UNCID_1013864.TCGA-CV-5970-01A-		88.4955	314.596	508.677
	UNCID_1024300.TCGA-CV-6948-01A-		88.0645	41.1616	75.9519
	UNCID_886925.TCGA-CV-7183-01A-1		87.0695	601.263	137.14
	UNCID_1007205.TCGA-CV-7245-11A-		86.5122	209.349	72.6626
	UNCID_1078461.TCGA-CR-7372-01A-		85.7925	211.182	197.159
	UNCID_1080424.TCGA-CR-7365-01A-		85.6949	241.593	290.347
	UNCID_1050847.TCGA-CV-7421-01A-		85.1768	380.877	69.6517
	UNCID_990822.TCGA-CV-6962-01A-1		84.1027	215.89	176.464
	UNCID_1078563.TCGA-CN-6988-01A-		83.3449	131.215	73.775
	UNCID_1063668.TCGA-CQ-5330-01A-		82.342	213.473	275.541
	UNCID_1052018.TCGA-CV-7418-01A-		80.7515	104.202	146.91
	UNCID_1051285.TCGA-CV-7424-01A-		80.6617	22.9229	84.2377
	UNCID_891534.TCGA-CN-4737-01A-0		79.8482	156.836	184.745
	UNCID_886938.TCGA-CV-7100-01A-1		78.0199	6.10529	267.845
	UNCID_1077925.TCGA-CV-7252-11A-		77.5124	943.324	126.798
	UNCID_1015082.TCGA-CQ-5326-01A-		77.4559	125.71	896.232
	UNCID_1078634.TCGA-CN-6992-01A-		77.1244	153.956	128.332
	UNCID_891550.TCGA-CN-4726-01A-0		75.4208	620.005	192.994
	UNCID_893391.TCGA-CR-6472-01A-1		75.2586	228.861	64.1077
	UNCID_1079961.TCGA-BA-6868-01B-		74.2891	203.793	270.32
	UNCID_1006450.TCGA-CV-7250-01A-		74.202	233.728	340.001
	UNCID_1008686.TCGA-CR-7379-01A-		73.2798	222.569	128.873
	UNCID_1053658.TCGA-CV-7406-01A-		72.7391	636.883	70.8538
	UNCID_1062756.TCGA-CQ-5332-01A-		70.8779	318.457	95.0942
	UNCID_1064022.TCGA-CN-6016-01A-		70.5694	49.589	156.294
	UNCID_1089027.TCGA-CQ-6224-01A-		69.3508	189.865	177.61
	UNCID_886054.TCGA-CV-7243-01A-1		69.2588	219.021	102.197
	UNCID_1082797.TCGA-HD-7754-01A-		67.5734	643.332	125.931
	UNCID_1015002.TCGA-CV-6959-01A-		64.511	205.697	270.872
	UNCID_1016266.TCGA-CN-6994-01A-		63.6266	55.9573	230.604
	UNCID_1054280.TCGA-CR-7370-01A-		57.6927	102.333	142.04
	UNCID_1050704.TCGA-CV-7430-01A-		57.1048	893.021	135.618
	UNCID_1099484.TCGA-BA-7269-01A-		56.1364	212.864	184.174
	UNCID_891620.TCGA-BB-4224-01A-0		53.4079	189.012	140.593
	UNCID_886594.TCGA-CV-6950-01A-1		52.4342	259.692	270.952
	UNCID_886592.TCGA-CV-7255-01A-1		51.4129	370.25	312.265
	UNCID_988336.TCGA-CN-6024-01A-1		49.5514	94.9197	157.847
	UNCID_985594.TCGA-CR-5247-01A-0		45.1649	22.5294	145.772
	UNCID_988470.TCGA-CV-6935-01A-1		43.2736	206.795	242.942
	UNCID_991616.TCGA-CR-6493-01A-1		43.0064	159.839	226.728
	UNCID_1016232.TCGA-CV-5435-01A-		42.1484	54.5752	230.969
	UNCID_1006385.TCGA-CV-7253-01A-		37.9663	28.3772	108.922
	UNCID_992736.TCGA-CV-5979-01A-1		37.964	174.965	179.333
	UNCID_1014291.TCGA-CV-6961-01A-		35.4357	113.714	233.752
	UNCID_993617.TCGA-CV-6961-11A-0		31.0729	709.854	112.503
	UNCID_1075981.TCGA-CV-6956-01A-		28.4003	154.201	233.981
	UNCID_1049060.TCGA-CV-7414-01A-		26.3791	479.752	111.356
	UNCID_886865.TCGA-CV-7183-11A-0		24.9562	1183.33	49.1036
	UNCID_990835.TCGA-CV-5973-01A-1		24.4005	583.589	118.302
	UNCID_1055741.TCGA-CQ-7065-01A-		23.8474	495.166	441.423
	UNCID_886923.TCGA-CV-7091-11A-0		21.1257	12.3214	28.6735
	UNCID_1055352.TCGA-IQ-7631-01A-		9.42684	67.6712	72.7538

### Sheet: Sheet2
	bcr_patient_barcode	CD44	CD24	miR-146a	anatomic_neoplasm_subdivision	clinical_N	clinical_T
	TCGA-CQ-6221	274.598	2.03523	480.553	Oral Tongue	N0	T2
	TCGA-CV-7100	267.845	6.10529	78.0199	Oral Cavity	N0	T2
	TCGA-CV-7440	313.366	6.19157	108.293	Larynx	N0	T2
	TCGA-CV-5441	234.218	34.9007	303.682	Larynx	N1	T4a
	TCGA-CV-6937	236.569	40.2772	149.403	Oral Cavity	N0	T2
	TCGA-CN-6022	318.363	47.0955	128.226	Larynx	N1	T4a
	TCGA-CQ-5329	274.007	54.2606	103.153	Oral Tongue	N1	T3
	TCGA-CV-6942	391.379	63.2161	353.921	Oral Cavity	N0	T2
CD44highCD24low	TCGA-BA-5555	277.711	63.994	240.043	Larynx	N2c	T2
group	TCGA-D6-6823	329.771	67.8209	160.681	Oral Tongue	N1	T3
	TCGA-D6-6515	265.538	69.2365	317.357	Oral Tongue	N0	T2
	TCGA-CN-4736	320.038	70.8829	326.182	Oral Tongue	N0	T2
	TCGA-CV-7247	305.66	78.4438	121.241	Larynx	N0	T2
	TCGA-CN-4731	304.607	81.886	105.945	Buccal Mucosa	N2	T4a
	TCGA-CV-5978	239.305	84.3492	235.268	Larynx	N3	T4a
	TCGA-CR-7382	473.811	85.6624	253.893	Oral Tongue	N2c	T2
	TCGA-CV-5440	240.926	91.8633	105.071	Larynx	N2b	T4a
	TCGA-CV-7090	236.418	92.4429	270.239	Oral Cavity	N0	T2
	TCGA-CR-6484	697.195	97.2747	158.69	Oral Cavity	N0	T4a
	TCGA-CV-7183	137.14	1183.33	24.9562	Oral Cavity	N0	T2
	TCGA-CV-7261	97.3496	879.363	156.77	Larynx	N0	T3
	TCGA-CV-6935	120.772	821.453	110.994	Larynx	N0	T3
	TCGA-CV-6936	107.185	764.097	149.316	Floor of mouth	N2b	T4a
	TCGA-CV-6962	116.91	763.23	118.631	Larynx	N0	T3
	TCGA-CV-7438	118.726	754.642	280.296	Oral Tongue	N0	T2
	TCGA-CV-7437	112.598	718.519	240.395	Larynx	N0	T2
	TCGA-CV-6961	233.752	709.854	31.0729	Oral Tongue	N0	T2
CD44lowCD24high	TCGA-CV-7242	117.61	688.187	140.506	Larynx	N0	T3
group	TCGA-CV-7424	114.69	663.489	111.937	Larynx	N2a	T4a
	TCGA-CV-7406	56.5715	636.883	72.7391	Base of tongue	N0	T2
	TCGA-CV-6934	61.1922	622.838	278.502	Oral Tongue	N2b	T3
	TCGA-CV-7250	90.7566	587.314	138.643	Larynx	N0	T3
	TCGA-CV-5973	118.302	583.589	24.4005	Oral Tongue	N0	T3
	TCGA-H7-7774	118.274	554.082	295.609	Oral Cavity	N0	T3
	TCGA-CV-7101	161.722	549.142	203.412	Larynx	N0	T2
	TCGA-CV-7103	101.967	544.363	182.321	Oral Tongue	N0	T2
	TCGA-CV-7238	250.995	508.424	101.777	Oral Tongue	N0	T2
	TCGA-CV-7414	111.356	479.752	26.3791	Oral Cavity	N1	T3

### Sheet: Sheet3
			Node Postive group				Node Negative group
			bcr_patient_barcode	hsa-miR-146a			bcr_patient_barcode	hsa-miR-146a
			TCGA-BA-4077	203.493			TCGA-F7-8298	72.9257
			TCGA-F7-A61V	#N/A			TCGA-CV-6436	117.885
			TCGA-C9-A47Z	39.0043			TCGA-CV-6938	317.434
			TCGA-F7-A624	#N/A			TCGA-C9-A480	136.92
			TCGA-IQ-A61K	#N/A			TCGA-BA-A6DB	#N/A
			TCGA-BA-A6DF	#N/A			TCGA-IQ-A61H	#N/A
			TCGA-IQ-A61G	#N/A			TCGA-IQ-A61E	#N/A
			TCGA-IQ-A61J	#N/A			TCGA-CR-6471	188.583
			TCGA-KU-A66S	#N/A			TCGA-CN-5373	146.914
			TCGA-BA-A6DA	#N/A			TCGA-CN-5360	362.5
			TCGA-BA-6870	536.192			TCGA-CV-5444	212.584
			TCGA-CV-6951	77.749			TCGA-CR-5249	800.741
			TCGA-CR-6481	540.841			TCGA-CV-7438	280.296
			TCGA-BA-6871	93.8601			TCGA-CR-7383	186.817
			TCGA-CR-6473	909.355			TCGA-CV-6952	183.219
			TCGA-BA-6873	101.434			TCGA-CV-6940	109.528
			TCGA-CR-6474	129.58			TCGA-CQ-5333	296.916
			TCGA-CR-6482	513.892			TCGA-CR-7370	57.6927
			TCGA-BA-A6D8	#N/A			TCGA-CV-6962	118.631
			TCGA-CN-5363	223.029			TCGA-CV-6943	195.742
			TCGA-CN-4731	105.945			TCGA-CN-5355	113.137
			TCGA-CV-5441	303.682			TCGA-CN-4729	476.947
			TCGA-CV-5440	105.071			TCGA-CN-5367	235.091
			TCGA-CV-5436	183.724			TCGA-CN-5356	212.673
			TCGA-CV-5431	423.785			TCGA-CV-7097	241.596
			TCGA-CV-6936	149.316			TCGA-CV-7101	236.651
			TCGA-CV-6945	120.656			TCGA-CV-7238	282.182
			TCGA-CR-6491	89.4286			TCGA-CV-7425	555.122
			TCGA-CR-6477	323.606			TCGA-CV-7427	255.324
			TCGA-CN-4730	231.33			TCGA-CV-7416	150.779
			TCGA-CV-7248	174.009			TCGA-CV-7415	114.973
			TCGA-CV-6956	211.126			TCGA-CV-7253	37.9663
			TCGA-CV-7102	170.426			TCGA-CV-6960	160.119
			TCGA-CV-7424	111.937			TCGA-CX-7085	198.492
			TCGA-CR-7377	324.672			TCGA-CV-5435	42.1484
			TCGA-CR-7399	372.056			TCGA-CN-6023	263.892
			TCGA-CR-7388	223.758			TCGA-CN-6021	142.611
			TCGA-BA-7269	56.1364			TCGA-CV-7568	66.7016
			TCGA-CV-7422	252.031			TCGA-CV-7429	95.6026
			TCGA-CR-5247	45.1649			TCGA-CV-6941	101.892
			TCGA-CR-7373	191.942			TCGA-CN-4722	202.478
			TCGA-F7-A50I	#N/A			TCGA-CV-7254	1202.26
			TCGA-CQ-5334	93.2128			TCGA-CR-7395	232.803
			TCGA-F7-A61W	#N/A			TCGA-CV-5439	260.05
			TCGA-CN-6016	70.5694			TCGA-CV-7235	889.59
			TCGA-CV-5442	107.098			TCGA-CR-7372	85.7925
			TCGA-CV-5443	211			TCGA-CV-7255	416.946
			TCGA-CV-7435	146.281			TCGA-CV-7418	80.7515
			TCGA-CN-6989	190.98			TCGA-CR-7401	140.4
			TCGA-CR-6478	573.892			TCGA-CN-5370	110.92
			TCGA-CN-5364	386.388			TCGA-CV-7407	215.523
			TCGA-CN-6998	115.202			TCGA-CV-7421	85.1768
			TCGA-CR-7379	73.2798			TCGA-CR-7374	219.575
			TCGA-CN-6022	128.226			TCGA-CQ-5325	386.721
			TCGA-F7-A620	#N/A			TCGA-D6-8568	152.881
			TCGA-CN-6013	193.786			TCGA-BB-8601	35.5164
			TCGA-CV-5434	191.952			TCGA-HD-8224	33.2974
			TCGA-CN-6018	292.368			TCGA-CV-7430	57.1048
			TCGA-DQ-7589	128.669			TCGA-CV-6953	190.974
			TCGA-DQ-7594	165.355			TCGA-CV-6961	35.4357
			TCGA-CV-7236	238.922			TCGA-CR-6484	158.69
			TCGA-DQ-7591	839.511			TCGA-BA-6869	322.264
			TCGA-CR-7385	1120.53			TCGA-BA-5556	396.391
			TCGA-CV-5430	226.676			TCGA-CR-5250	328.525
			TCGA-CN-6024	49.5514			TCGA-CR-7376	219.696
			TCGA-CR-7404	304.087			TCGA-CV-7446	47.6873
			TCGA-CV-6934	278.502			TCGA-CV-6933	328.37
			TCGA-CV-6959	256.716			TCGA-CR-7390	140.881
			TCGA-CN-6996	258.187			TCGA-CR-7398	112.521
			TCGA-CV-6939	552.672			TCGA-CR-7391	341.018
			TCGA-CN-6994	63.6266			TCGA-CV-7250	138.643
			TCGA-CN-4726	75.4208			TCGA-CV-7410	273.928
			TCGA-BA-4075	#N/A			TCGA-CV-7247	121.241
			TCGA-BA-5559	376.809			TCGA-CV-7413	131.528
			TCGA-BA-5555	240.043			TCGA-CV-7252	112.342
			TCGA-CN-5358	294.22			TCGA-CN-6019	619.959
			TCGA-CR-5243	262.477			TCGA-CQ-5323	216.19
			TCGA-CV-7433	163.203			TCGA-CN-6011	115.578
			TCGA-BA-6868	74.2891			TCGA-CV-7099	380.836
			TCGA-CV-6950	52.4342			TCGA-CR-7380	128.778
			TCGA-CV-7104	111.209			TCGA-CV-7245	112.377
			TCGA-CN-6997	102.169			TCGA-CR-6488	136.599
			TCGA-HD-7754	67.5734			TCGA-IQ-7632	168.748
			TCGA-CV-7095	125.562			TCGA-CV-6942	353.921
			TCGA-CN-6020	282.533			TCGA-CR-7402	246.568
			TCGA-DQ-7593	388.587			TCGA-CX-7082	220.377
			TCGA-DQ-7596	256.152			TCGA-HD-7753	150.988
			TCGA-CR-7397	131.346			TCGA-CV-7411	168.929
			TCGA-CR-7392	360.852			TCGA-IQ-7630	237.985
			TCGA-CX-7219	131.004			TCGA-CV-7261	156.77
			TCGA-CV-7414	26.3791			TCGA-CV-7091	120.199
			TCGA-CV-7263	201.56			TCGA-CQ-5332	70.8779
			TCGA-CQ-5329	103.153			TCGA-CV-5432	129.103
			TCGA-CQ-5330	82.342			TCGA-CV-6433	623.939
			TCGA-CQ-5327	198.925			TCGA-D6-8569	199.931
			TCGA-BA-A6DD	#N/A			TCGA-DQ-7595	185.764
			TCGA-CV-7409	147.11			TCGA-CV-7103	182.321
			TCGA-CR-6492	407.414			TCGA-CR-7393	307.374
			TCGA-CN-6995	339.588			TCGA-CV-6937	149.403
			TCGA-F7-A50J	#N/A			TCGA-CV-7242	271.31
			TCGA-CN-6012	218.415			TCGA-CV-7406	103.416
			TCGA-CQ-5324	118.361			TCGA-IQ-7631	9.42684
			TCGA-CN-6017	259.264			TCGA-CV-6955	298.005
			TCGA-DQ-7590	609.338			TCGA-CV-7100	78.0199
			TCGA-CR-7394	389.069			TCGA-CV-7090	270.239
			TCGA-CR-5248	520.348			TCGA-CV-6003	114.365
			TCGA-DQ-7588	191.764			TCGA-CN-6010	142.712
			TCGA-DQ-7592	161.32			TCGA-CR-7371	226.862
			TCGA-CX-7086	176.867			TCGA-CV-7423	134.349
			TCGA-F7-A623	#N/A			TCGA-CV-7243	69.2588
			TCGA-HD-8314	125.009			TCGA-CV-6441	159.532
			TCGA-CQ-5326	77.4559			TCGA-BA-A6DE	#N/A
			TCGA-CR-6467	324.706			TCGA-F7-8489	220.313
			TCGA-CR-6472	75.2586			TCGA-CR-6487	327.35
			TCGA-BA-5557	171.714			TCGA-CV-7440	169.713
			TCGA-BA-5558	182.473			TCGA-CV-7437	240.395
			TCGA-CV-7428	174.255			TCGA-CV-7434	339.202
			TCGA-CR-7382	253.893			TCGA-CV-6935	110.994
			TCGA-CV-7432	235.535			TCGA-CV-6948	88.0645
			TCGA-CV-6954	145.166			TCGA-CQ-5331	351.739
			TCGA-CN-6988	83.3449			TCGA-CN-4723	310.505
			TCGA-CN-6992	77.1244			TCGA-CN-4725	89.8074
			TCGA-CR-6470	284.555			TCGA-CN-4727	242.467
			TCGA-CR-6493	43.0064			TCGA-CQ-6225	57.8089
			TCGA-BA-6872	122.675			TCGA-CQ-6223	166.688
			TCGA-CR-6480	343.006			TCGA-CQ-6218	161.105
			TCGA-BA-4074	144.586			TCGA-D6-6825	247.022
			TCGA-CN-5361	340.999			TCGA-CQ-6224	69.3508
			TCGA-CN-5359	368.091			TCGA-BA-5152	631.609
			TCGA-CN-5374	517.081			TCGA-DQ-5625	106.458
			TCGA-BA-4078	100.172			TCGA-D6-6517	220.941
			TCGA-CN-5365	145.269			TCGA-D6-6515	317.357
			TCGA-CN-4728	469.774			TCGA-CN-4733	289.702
			TCGA-MT-A51W	#N/A			TCGA-CN-4738	254.287
			TCGA-MT-A51X	#N/A			TCGA-CN-4739	434.852
			TCGA-BA-4076	98.0441			TCGA-D6-A4ZB	186.486
			TCGA-CN-5366	136.155			TCGA-CR-7364	116.255
			TCGA-CN-5369	312.629			TCGA-CV-7183	87.0695
			TCGA-HD-A4C1	73.9496			TCGA-CV-7177	112.675
			TCGA-CN-A49B	211.579			TCGA-CV-7180	182.869
			TCGA-D6-6826	120.657			TCGA-H7-7774	295.609
			TCGA-CQ-6229	315.341			TCGA-CQ-7068	181.792
			TCGA-CQ-6227	87.2893			TCGA-CQ-6221	480.553
			TCGA-CQ-6220	219.304			TCGA-CQ-7065	23.8474
			TCGA-CQ-6219	500.901			TCGA-CV-5973	24.4005
			TCGA-D6-6824	222.959			TCGA-CQ-7069	27.7646
			TCGA-CQ-6222	461.484			TCGA-HD-7831	95.7714
			TCGA-CQ-6228	55.3301			TCGA-CR-7369	143.039
			TCGA-D6-6827	1354.11			TCGA-CR-7368	213.989
			TCGA-D6-6823	160.681			TCGA-CN-4734	#N/A
			TCGA-DQ-5631	170.312			TCGA-CN-4737	79.8482
			TCGA-DQ-5629	104.853			TCGA-CN-4736	326.182
			TCGA-DQ-5624	137.77			TCGA-BB-4228	110.911
			TCGA-DQ-5630	100.826			TCGA-CN-4741	415.204
			TCGA-D6-6516	104.347			TCGA-CN-4740	223.561
			TCGA-BB-4227	23.9432			TCGA-BB-4224	53.4079
			TCGA-CN-4742	162.453			TCGA-BA-5151	188.892
			TCGA-BA-5149	207.508			TCGA-HD-7917	101.231
			TCGA-D6-A4Z9	162.365			TCGA-CQ-7067	86.701
			TCGA-HD-7229	182.707			TCGA-BB-7863	83.3828
			TCGA-CV-7178	481.806			TCGA-P3-A5QA	#N/A
			TCGA-CV-7089	177.358			TCGA-P3-A5Q6	#N/A
			TCGA-CR-7389	155.283
			TCGA-CR-7386	175.181
			TCGA-CR-7367	143.123
			TCGA-CR-7365	85.6949
			TCGA-BB-4217	307.533
			TCGA-CV-5977	96.0561
			TCGA-CV-5979	37.964
			TCGA-CV-5978	235.268
			TCGA-CV-5976	155.632
			TCGA-CV-5971	275.749
			TCGA-CV-5966	171.904
			TCGA-CV-5970	88.4955
			TCGA-CQ-7064	81.9858
			TCGA-H7-8502	54.4614
			TCGA-BB-8596	110.118
			TCGA-HD-8635	232.679
			TCGA-CQ-7063	125.123
			TCGA-HD-8634	204.545
			TCGA-H7-8501	207.416
			TCGA-HD-7832	153.767
			TCGA-F7-7848	164.556
			TCGA-CN-4735	683.869
			TCGA-BB-4225	269.958
			TCGA-BB-4223	452.574
			TCGA-BA-5153	543.966
			TCGA-BB-7871	146.934
			TCGA-BB-7870	131.128
			TCGA-BB-7866	323.793
			TCGA-BB-7862	100.296
			TCGA-BB-7864	71.0034
			TCGA-HL-7533	116.654
			TCGA-BB-7872	275.052
			TCGA-BB-7861	559.711
			TCGA-P3-A5Q5	#N/A
			TCGA-P3-A5QF	#N/A
			TCGA-P3-A5QE	#N/A
